# Prevalence and genotypes of *Chlamydia psittaci* in pet birds of Hong Kong

**DOI:** 10.1101/2024.02.19.581005

**Authors:** Jackie Cheuk Kei Ko, Yannes Wai Yan Choi, Emily Shui Kei Poon, Nicole Wyre, Jennifer Le Lin Go, Leo Lit Man Poon, Simon Yung Wa Sin

## Abstract

Psittacosis, or parrot fever, is a zoonotic disease caused by *Chlamydia* species associated with birds. One of the causative agents of the disease is *Chlamydia psittaci*, which is often carried by psittacine and can be highly pathogenic and virulent to humans. In Hong Kong, a city with high population density, psittacosis is a notifiable disease with over 60% of cases in the last decade resulting in hospitalization. However, the source of transmission of *C. psittaci* and its prevalence in pet birds in Hong Kong are currently unknown. To evaluate the risks of psittacosis transmission through pet birds, we tested the presence of *C. psittaci* and determined its genotypes in samples obtained from 516 captive birds from households, pet shops, and a veterinary hospital in Hong Kong. Results revealed that five samples (0.97%), collected from budgerigars and cockatiels, were *C. psittaci*-positive, while 80% of them were obtained from pet shops. The identified strains belonged to genotype A and were closely related to the strain SP15 that was previously discovered in mainland China. Our study highlights the need for genotyping *Chlamydia* species in psittacosis patients to understand their source(s) of origin.
