## Supplementary material for "Prevalence and genotypes of *Chlamydia psittaci* in pet birds of Hong Kong": Supp: Supp1.xlsx

### Sheet: S1
Table S1 List of the number of fecal samples of various captive bird species collected from households, pet shops, and a veterinary hospital.
Common name	Species name	Total number of samples	Number of samples from households	Number of samples from pet shops	Number of samples from a veterinary hospital
Parrots
Peach-faced lovebird	Agapornis roseicollis	116	85	11	20
Cockatiel	Nymphicus hollandicus	62	39	6	17
Grey parrot	Psittacus erithacus	52	34	2	16
Budgerigar	Melopsittacus undulatus	29	13	11	5
Monk parakeet	Myiopsitta monachus	19	16	0	3
Turquoise-fronted amazon	Amazona aestiva	17	11	1	5
Green-thighed parrot	Pionites leucogaster	15	11	0	4
Sun conure	Aratinga solstitialis	13	10	0	3
Eclectus parrot	Eclectus roratus	13	10	0	3
Pacific parrotlet	Forpus coelestis	12	6	0	6
Green-cheeked parakeet	Pyrrhura molinae	11	11	0	0
Galah	Eolophus roseicapillus	11	8	1	2
Hahn's macaw	Diopsittaca nobilis	9	8	0	1
Sulphur-crested cockatoo	Cacatua galerita	8	6	0	2
Jardine's parrot	Poicephalus gulielmi	8	6	0	2
Blue and yellow macaw	Ara ararauna	8	5	0	3
Fischer's lovebird	Agapornis fischeri	7	7	0	0
Senegal parrot	Poicephalus senegalus	7	5	2	0
Black-headed parrot	Pionites melanocephalus	7	5	0	2
Yellow-crowned amazon	Amazona ochrocephala	7	3	1	3
Ring-necked parakeet	Psittacula krameri	6	6	0	0
Yellow-crested cockatoo	Cacatua sulphurea	6	5	0	1
White cockatoo	Cacatua alba	6	4	0	2
Lovebird hybrid	Hybrid of A. roseicollis and A. fischeri	4	4	0	0
Rainbow lorikeet	Trichoglossus moluccanus	4	4	0	0
Green-winged macaw	Ara chloropterus	4	2	0	2
Moustached parakeet	Psittacula alexandri	3	3	0	0
Alexandrine parakeet	Psittacula eupatria	3	1	0	2
Golden collared macaw	Primolius auricollis	3	0	2	1
Orange-winged amazon	Amazona amazonica	2	2	0	0
Blue-eyed cockatoo	Cacatua ophthalmica	2	2	0	0
Ducorps's cockatoo	Cacatua ducorpsii	2	2	0	0
Masked lovebird	Agapornis personatus	2	2	0	0
Salmon-crested cockatoo	Cacatua moluccensis	2	1	0	1
Unclassified amazon	Amazona spp.	2	0	0	2
Little corella	Cacatua sanguinea	2	0	0	2
Black-capped lory	Lorius lory	2	0	2	0
Major Mitchell's cockatoo	Lophochroa leadbeateri	1	1	0	0
Cape parrot	Poicephalus robustus	1	1	0	0
Yellow-naped amazon	Amazona auropalliata	1	0	0	1
Tanimbar corella	Cacatua goffiniana	1	0	0	1
Unclassified cockatoos	Cacatuidea spp.	1	0	0	1
Dusty parrot	Pionus fuscus	1	0	0	1
Total number of samples collected from parrots		492	339	39	114
Passerines
Oriental magpie-robin	Copsychus saularis	6	0	6	0
Japanese white-eye	Zosterops japonicus	6	0	6	0
Zebra finch	Taeniopygia guttata	4	4	0	0
Java sparrow	Padda oryzivora	3	3	0	0
Yellow-fronted canary	Crithagra mozambica	2	0	2	0
Common hill myna	Gracula religiosa	2	0	1	1
Common myna	Acridotheres tristis	1	0	0	1
Total number of samples collected from non-parrot birds		24	7	15	2
Total number of bird samples collected		516	346	54	116

### Sheet: S2
Table S2 Designed primer sequences for nested PCR assays to amplify the OmpA (outer membrane protein A) gene in Chlamydia psittaci. Abbreviation: VD, OmpA variable domain.
First step of nested PCR
Primer pair	amplified region*	Primer	Direction	Primer sequence (5’ to 3’) #	Template
O1	VD 1	O1F	Forward	GBTACGGGTTCCGCTCTC	Fecal/Nasal DNA
		O1R	Reverse	GCAGAAAATRTCRAARCGATCCC
O2	VD 3-4	218PSITT	Forward	GTAATTTCIAGCCCAGCACAATTYGTG	Fecal/Nasal DNA
		O2R	Reverse	TGAGCRTTCATGTGAGCAGC
Second step of nested PCR
Primer pair	amplified region*	Primer	Direction	Primer sequence (5’ to 3’)	Template
N1	VD 1	N1F	Forward	GCCTGTAGGGAACCCAGC	O1 PCR product
		N2R	Reverse	GGAARGCTGCATTKGWAAACCA
N2	VD 3-4	N2F	Forward	GHGTAAACTGGTCAMGAGC	O2 PCR product
		N2R	Reverse	CGTTGCACCAAYAGCTAMA
*Relative positions from the beginning of ORF.
#218PSITT was designed by Sachse et al [1]. All other primers were designed in this study.

### Sheet: S3
Table S3 Designed primer sequences for amplifying the OmpA gene from C. psittaci-positive samples. Abbreviation: VD, OmpA variable domain.
Primer pair	Position of amplified region*	Primer name	Direction	Primer sequence (5’ to 3’) #	Regions amplified
C1	37-1164bp	O1F	Forward	GBTACGGGTTCCGCTCTC	VD I-IV
		O2R	Reverse	TGAGCRTTCATGTGAGCAGC
C2	67-699bp	N1F	Forward	GCCTGTAGGGAACCCAGC	VD I-II
		1010R	Reverse	AATCACAAATTGTGYWGGGCTDGA
C3	583-1220bp	O2F	Forward	RTTYTCTTGGAGCGTDGGTGC	VD III-IV
		dnstrR	Reverse	CYRGGTTCTGATAGCGGGAC
*Relative positions from the beginning of ORF.
# All primers were designed in this study.

### Sheet: S4
Table S4 List of the reference sequences of Chlamydia psittaci used for genotype determination based on Sachse et al. in 2008 [1].
Genotype / Strain	Strain	Host	Genbank ID
A	6BC	Parrot	X56980.1
A	VS1	Parrot	AF269281.1
A	84-55	Parakeet	Y16561.1
A	SZ15	Duck	MK630234
B	CP3	Pigeon	AF269265.1
C	GR9	Duck	L25436.1
C	GD	Duck	AF269261
D	NJ1	Turkey	AF269266.1
D	9N	Corvus species	EF375557.1
E	CPMN	Human	X12647.1
E	Cal-10	Unknown	AB512087.1
F	VS225	Parrot	AF269259.1
F	7778B19	Turkey	AY762612
E/B	06-859/1	Duck	EU159263.1
E/B	KKCP-1	Human	AB284062.1
WC	WC	Cow	AF269269.1
M56	M56	Muskrat	AF269268.1
IV	IV	Corvus species	EF028916.1
6N	6N	Corvus species	EF197820.1
Mat116	YP84	Parrot	AB284058.1
R54	R54	Skua	AJ243525.1
Daruma-1981	YP84	Parrot	AB284065.1
CPX0308	CPX0308	Stork	AB284064.1
References
1. Sachse K, Laroucau K, Hotzel H, Schubert E, Ehricht R, & Slickers P. 2008. Genotyping of Chlamydophila psittaci using a new DNA microarray assay based on sequence analysis of OmpA genes. BMC Microbiol. 8: 63.

### Sheet: S5
Table S5 P-distance of each sample sequence to the reference sequence of each strain [1]. The reference strain SP15 has the highest similarities to the sequences of our samples.
Sequences	% Nucleotide similarity to reference strains
	A-	A-	A-	A-	A-	B-	C-	C-	D-	D-	E-	E-
	SP15	6BC	VS1	84-55	SZ15	CP3	GR9	GD	NJ1	9N	CPMN	Cal-10
OP594252	99.91	99.729	99.729	98.82	99.367	98.914	79.276	79.276	82.624	80.556	98.914	98.824
OP594253	99.817	99.634	99.634	98.798	99.269	98.812	78.976	78.976	82.358	80.556	98.912	98.72
OP594254	100	99.875	99.75	98.619	99.374	99.499	79.599	79.599	83.605	80.605	99.499	99.499
OP594255	99.911	99.734	99.734	98.829	99.379	98.936	79.699	79.699	82.979	80.556	98.936	98.848
OP594256	100	99.817	99.817	98.912	99.452	98.995	79.159	79.159	82.541	80.556	98.995	98.903
Sample	% Nucleotide similarity to reference strains
	F-	F-7778B19	E/B-	E/B-	WC	M56	IV	6N	Mat116-YP84	R54	Daruma-1981-	CPX-0308
	VS225		06-859/1	KKCP-1							YP84
OP594252	80.995	79.389	98.859	99.005	80.905	94.57	81.1	78.118	97.285	78.325	79.367	76.199
OP594253	80.713	78.995	98.836	98.903	80.622	94.516	80.682	77.67	97.166	78.325	79.068	75.96
OP594254	81.477	79.612	99.404	99.75	82.584	94.743	80.861	79.448	97.247	77.601	80.225	77.972
OP594255	81.383	79.55	98.868	99.025	81.294	94.592	81.271	77.813	97.34	78.325	79.787	76.507
OP594256	80.896	79.365	98.956	99.086	80.804	94.607	81.085	78.085	97.349	78.325	79.25	76.234
References
1. Sachse K, Laroucau K, Hotzel H, Schubert E, Ehricht R, & Slickers P. 2008. Genotyping of Chlamydophila psittaci using a new DNA microarray assay based on sequence analysis of OmpA genes. BMC Microbiol. 8: 63.

### Sheet: S6
Table S6 Percentage nucleotide distances among OmpA sequences amplified from each positive sample.
% Nucleotide distances	OP594252	OP594253	OP594254	OP594255	OP594256
OP594252		99.908	99.479	99.638	100
OP594253	99.908		99.867	99.817	99.907
OP594254	99.479	99.867		99.871	100
OP594255	99.638	99.817	99.871		100
OP594256	100	99.907	100	100
